# Compressed sensing for imaging transcriptomics

**DOI:** 10.1101/743039

**Authors:** Brian Cleary, Brooke Simonton, Jon Bezney, Evan Murray, Shahul Alam, Anubhav Sinha, Ehsan Habibi, Jamie Marshall, Eric S. Lander, Fei Chen, Aviv Regev

## Abstract

Tissue and organ function rely on the organization of cells and molecules in specific spatial structures. In order to understand these structures and how they relate to tissue function in health and disease, we would ideally be able to rapidly profile gene expression over large tissue volumes. To this end, in recent years multiple molecular assays have been developed that can image from a dozen to ~100 individual proteins^1–3^ or RNAs^4–10^ in a sample at single-cell resolution, with barcodes to allow multiplexing across genes. These approaches have serious limitations with respect to (i) the number of genes that can be studied; and (ii) imaging time, due to the need for high-resolution to resolve individual signals. Here, we show that both challenges can be overcome by introducing an approach that leverages the biological fact that gene expression is often structured across both cells and tissue organization. We develop Composite *In Situ* Imaging (CISI), that combines this biological insight with algorithmic advances in compressed sensing to achieve greater efficiency. We demonstrate that CISI accurately recovers the spatial abundance of each of 37 individual genes from 11 composite measurements in 12 bisected mouse brain coronal sections covering 180mm^2^ and 476,276 cells without the need for spot-level resolution. CISI achieves the current scale of multiplexing with two orders of magnitude greater efficiency, and can be leveraged in combination with existing methods to multiplex far beyond current scales.
