## Supplementary material for "Compressed sensing for imaging transcriptomics": TableS1

### Sheet: TableS1
Non-neuronal cell types	Gene
Astrocytes	Gja1
Astrocytes	F3
Astrocytes (F3 assoc.)	Prex2
Endothelial	Flt1
Endothelial	Xdh
Endothelial	Id1
Microglia	Ctss
Microglia	Csf1r
Microglia (Csf1r assoc.)	Hmha1
Oligodendrocytes	Olig1
Oligodendrocytes (Olig1 assoc.)	Vcan
Oligodendrocytes (Olig2)	Olig2
Oligodendrocytes precursor	Pdgfra
Oligodendrocytes precursor	Mog
SMC	Vtn
SMC (Vtn assoc.)	Colec12
Gabaergic subtypes
Gabaergic	Gad1
Glutamatergic	Slc17a7
Vip interneurons	Vip
Vip interneurons	Parm1
Sst interneurons	Sst
Sst interneurons (Sst assoc.)	Grin3a
Pvalb interneurons	Pvalb
Ndnf interneurons	Ndnf
Ndnf interneurons (assoc.)	Fgf13
Layer-specific Glutamatergic
Layer 4	Rorb
Layer 4 (Rorb assoc.)	Paqr8
Layer 5	Deptor
Layer 6a	Foxp2
Layer 6a/b	Tle4
Layer 6b	Rgs12
Additional genes from HCA Space-Tx
Layer 2/3 excitatory	Stard8
Non-neural - Glia	Pdgfd
Broad excitatory	Cux2
Specific excitatory	Sulf1
Specific glia	Id3
Specific glia	Ly86
