## Supplementary material for "Compressed sensing for imaging transcriptomics": TableS3

### Sheet: measurement compositions
	channel 0	channel 1	channel 2	channel 3	channel 4	channel 5	channel 6	channel 7	channel 8	channel 9		Gene total
		Gja1		Gja1					Gja1			3
				F3		F3		F3				3
			Prex2			Prex2						2
				Flt1	Flt1	Flt1						3
	Xdh						Xdh			Xdh		3
	Id1	Id1										2
	Ctss	Ctss						Ctss				3
			Csf1r		Csf1r							2
								Hmha1	Hmha1			2
			Olig1							Olig1		2
			Vcan					Vcan				2
			Olig2			Olig2		Olig2				3
					Pdgfra		Pdgfra					2
		Mog			Mog	Mog						3
	Vtn			Vtn		Vtn						3
			Colec12	Colec12	Colec12							3
		Gad1					Gad1					2
		Slc17a7						Slc17a7	Slc17a7			3
		Vip								Vip		2
						Parm1		Parm1	Parm1			3
			Sst				Sst			Sst		3
				Grin3a		Grin3a				Grin3a		3
			Pvalb			Pvalb	Pvalb					3
						Ndnf	Ndnf					2
							Fgf13	Fgf13	Fgf13			3
							Rorb	Rorb				2
		Paqr8				Paqr8	Paqr8					3
	Deptor				Deptor							2
	Foxp2		Foxp2		Foxp2							3
				Tle4					Tle4	Tle4		3
	Rgs12	Rgs12							Rgs12			3
		Stard8	Stard8									2
				Pdgfd	Pdgfd				Pdgfd			3
		Cux2	Cux2	Cux2								3
	Sulf1					Sulf1			Sulf1			3
	Id3					Id3	Id3					3
			Ly86						Ly86			2
Channel total	9	11	12	9	8	13	10	9	10	6		97
												total probes
