## Supplementary material for "Compressed sensing for imaging transcriptomics": TableS4

### Sheet: Sheet1
HCR probes ordered from Molecular Instruments with the following initiators
Targeting sequences for each gene were the same when different initiators were used, except in cases indicated by "subset 1/2"
System B1	#probes		System B2	#probes		System B4	#probes		System B5	#probes
Xdh	20		Prex2	20		F3	20		Flt1 (subset 2)	20
Id1	16		Csf1r	20		Ctss (subset 2)	8		Csf1r	20
Ctss (subset 1)	8		Olig1	16		Hmha1	20		Pdgfra	20
Vtn	20		Vcan (subset 1)	20		Vcan (subset 2)	20		Mog (subset 2)	10
Deptor	20		Olig2 (subset 1)	10		Olig2 (subset 2)	10		Colec12	20
Foxp2 (subset 1)	20		Colec12	20		Slc17a7	20		Deptor	10
Rgs12	20		Sst	11		Parm1 (subset 2)	15		Foxp2 (subset 1)	20
Sulf1 (subset 1)	20		Pvalb	14		Fgf13	20		Pdgfd (subset 2)	19
Id3	10		Foxp2 (subset 2)	20		Rorb	20
Gja1 (subset 1)	15		Stard8	10		Gja1 (subset 2)	15
Mog (subset 1)	10		Cux2 (subset 1)	20		Flt1 (subset 1)	20
Gad1 (subset 1)	15		Ly86	15		Vtn	20
Slc17a7	20		Xdh	20		Colec12	20
Vip	20		Pdgfra	20		Tle4 (subset 2)	15
Paqr8 (subset 1)	20		Gad1 (subset 2)	15		Pdgfd (subset 2)	19
Stard8	20		Ndnf	20		Cux2 (subset 2)	20
Cux2 (subset 1)	20		Fgf13	20		Prex2	20
Hmha1	20		Rorb	20		Mog (subset 1)	10
Parm1 (subset 1)	15		Paqr8 (subset 2)	20		Grin3a (subset 2)	20
Fgf13	20		Id3	10		Pvalb	14
Tle4 (subset 1)	15		Vip	20		Ndnf	20
Pdgfd (subset 1)	19		Grin3a (subset 1)	20		Paqr8 (subset 2)	20
Ly86	15		Tle4 (subset 2)	15		Sulf1 (subset 2)	20
						Id3	10
Gene targeting sequences
Xdh
tgaccctcgcatctagaggtaccaagagaacggtctggatggaccatacctt
aggatcctccagctaacgtccagcttttccaagaggtgcccaagggtcagtc
tcagaggctttgggggtcctcaggggatgctaatcgcagaatactggatgag
gaaacaacccaaactgctgcatgagccaaacaaaggaccagacgattgctcc
catcttctttattcaacccggaggatttcaaacctttagatcccacccaaga
ggtttgctggcaagcaggtcaagtccgtggcgtccattggcgggaacatcat
atgcacacagagccgctagaggggtgaaaatcacctatgaagaccttccagc
agaacaccatgaaaacccagagctttattgcaaagatgttgggtgttccaga
acattcgcggcaccgggaggatttgtaagactaatctgccctctaacacagc
ccaggtgctgggatgagtgcatagcgagctcccagtatcaggctcgcaagat
aaatccccacttccaagatccatataacggagacaagcactaacactgtccc
acgcttgtgtggatcagttcaccaccctgtgtgccactggaacaccagaaaa
accttagaagaaagttggggctgtgcgggaccaagcttggctgtggagaagg
tcctccagggattccggacctttgccaaggatggtgggtgctgtggaggaag
ccatctttcccccagagttgctgaggctgaaagacactccccggaagacgtt
gttttgaaggggaacgtgtgacctggatccaggtttcaaccatggaggaact
cagggaccactgaagtgcaggaactgtccctttgctttggagggatggctga
tcttcaagttctacctgacagtgcttcagaagctgggcagagcggaccttga
ccggggaggctgtgtactgtgatgacattccccgctatgagaatgagctgtc
cagaagccaagaaggtgccagggtttgtttgtttcctcacctcagaggatgt
Id1
gcggccgaggcggcatgtgttccagccgacgatcgcatcttgtgtcgctgag
ggcgaggtggtacttggtctgtcggagcaaagcgtggccatctcgcgctgcg
agcctcctccgctcccctccgcctgttctcaggatcatgaaggtcgccagtg
gggacgcgcctgcccgccttgctggacgagcagcaggtgaacgtcctgctct
ctcttggcggatcggtccagtgggtagagggtttgatcaacagagcctcacc
ctccacctttcagcctccagagactttggggagggggttaatcaaccccgcg
ttctcggatttctgaggaaatattttgtattgtatattacaatgatcactgg
agtgccgcagccgctgcaggccctagctgttcgctgaaggcgggcaggacag
gacctgcagctggagctgaactcggagtctgaagtcgggaccaccggaggcc
ggactgcctgtccgcgccccgctcagcaccctgaacggcgagatcagtgcct
gtgctctcggttccccaggggatctctgggaaagacactaccgcagccaccg
tttctgttttattgaaaaagcagacatttttttttaaatggtcacatttcgt
gaaaatattgttttacaatagttctatgggggtgagttttttgttgttatta
tctcattgtacaacctttcttcaacttcttgttctcttcccacactctgttc
gacatgaacggctgctactcacgcctcaaggagctggtgcccaccctgcccc
ggcgcactgagggaccagatggactccagcccttcaggaggcaagaggaaaa
Id3
ggacccccggacggtccgcatctcccgatccagacagctgagctcactccgg
aacatgaaggcgctgagcccggtgcgcggctgctacgaggcggtgtgctgcc
tcggaacgtagcctggccattgcgcgaggccgcggtaagagcccgtcgaccg
gaccctctctccagccggaagcctgagggcatggatgagcttcgatcttaac
agccctcttcacttaccctgaactcaacgcctcgaggctggacctggagccc
gagaaggactgaacttgggtggcctgaagagctagcacacgctggtcagcag
ctggtgccgggagtcccgcgaggcactcagcttagccaggtggaaatcctgc
cttgtgatctccaaggacaagaggagcttttgccactgacccggtcgtcctg
acctcccgaacgcaggtgctggcgcccgttccgcttgggaccctgggactct
gggcaacgtcactctgtccccaccctgactcaagtctaaaagactggctttt
Vtn
atcctcggacggacggcactctaaagccgacagccttcctagatcctgagga
tcatggccagcaagaagtgtcagtgtgacgagctttgcacttactatcagag
gctgtgccgactacatggagcagtgcaagccccaagtaacgcggggggacgt
ttatccaagatgtctggggcattgagggccccatcgatgctgccttcactcg
gcataccagacaatgttgatgcagcgttcgcccttcctgcccaccgttacag
ctggctccttatcccactctgcccaagccaaaaaacagaagtctaagcgtag
agagtgggctaggaacctacaacaactatgattatgatatggactggcttgt
accgagtcaaccttagaacccggcgagtggactctgtgaatcctccctaccc
taaagggcagaaacccagggaactaggaactcttcttcagtctgcttctttt
acaataccaacaccggtgtgcaacccgagaacacctctccacccggtgacct
acaccactgatcaagggacccctgagtttccagaggaagaactgtgcagtgg
agccctttgacgccttcacggatctcaagaatgggtccctctttgccttccg
ggcagtactgctatgagctagatgagacggcagtgaggcctgggtaccccaa
aggatggggtcctggaccctggttatccccgaaacatctccgaaggcttcag
agcagcaacccagccaggaggagtgcgaaggcagctctctgtcagccgtgtt
agcactttgccttgcttcagcgggacagctgggagaacattttcgaactcct
agcccactcggctgagcttcaggagcctcatctctttctcccagcccaataa
tcactatgccagaggatgattattggagctatgactacgtggaggagcccaa
agccaagcaccccagcgcctaaagtggagcaacaggaggagatcctaaggcc
tctggggcagatcctctgatggagccagagaaccccaattcatcagccggaa
Ctss-subset1
ttcctcattgtggatgcttcatgtgacaagctccgatttctttttagagtca
ctggtgtgctctgtggcaatggagcaactgcagagagaccctaccctggact
aatctcgaatattctatgggaatgcatacctaccaagtgggcatgaacgata
cgacagtctccgaagactgtcactttcaggtcatactctaatcggacattgc
tacaaagccacggatgaaaagtgtcactataactcaaaaaatcgagctgcca
gtggccactaaagggcctgtctctgtgggcatcgacgccagccattcctcct
gtgaaaaacagttggggccttaactttggtgatcaaggatacattcggatgg
aatttgcctgcaatatccagaggaaccaagtgtgtcgtgatcaatgtgtagt
Ctss-subset2
atgaccatgagggctcctggccacgctgccataagatggctgttttggatgc
cattgggatctctggaagaaaacccatgagaaagaatacaaggataagaatg
ggagacatgaccaatgaagaaatcttgtgtcggatgggtgctctgagaattc
gctttccagtacatcattgataatgggggcatagaggcagacgcttcctatc
tgttcaaggtacattcagctcccgtttggtgacgaggatgccctgaaagaag
ttcttctacaaaagcggtgtctatgacgacccctcctgtacgggcaatgtga
agaaataataaaaatcactgcggaattgctagttattgctcttacccagaaa
ctgtactaactaggttatagctatttttacaccctgttgtctagtgttttct
Deptor
ggagggggtgaagtatgagcggaccttcatggcatccgaattcctggactgg
cgtctctgtcaatggcctcaacgtgctgaatgtagactaccgcaccgtgagc
tctcgtgtcatgggatgtgatgccaatttagggatctgcttgccactacaag
ccaataaatcccatccaaacctctattagagcacagtcacttttagaatgtc
gctctatgaaaaactgatgagccctgaaactacactcctccagcctagagag
tctgatcatatgcaccttgtctttcatacgctgtttgaatgtggaagaacca
tctctggcaagattgcacttggcaagtgtccacatttaagggacttggcttt
ttcgtcatatgctcaaaacagcccggctactaaataggaggccttaccacat
atgatgtgctctcctaactcattttgggcactgttacctacacacgtcctct
gactgtttggtacccaaagtctagccttcacctgttccttgcccaaaatagt
tcctacacagtgtcctgacttatcacatgcctcactggtgagttagtaccga
tagttccagacaatctagagacaacctgcaaccttctcttctgtagctcaga
attcttacccagccattggatgggagtgagatgtacctgaaggctggtttat
ggttattaaagatagacggcaccatctcaaaacctacccaaactgctttgtt
aaaagagctgattgactggctcattgaacataaggaggcctctgaccgagag
ggcgataaaactcatgcagaaattagccgaccggggcatcattcatcacgtg
ggagctgctcaatgagacgtccccgtcctctcaggagacgcatgacagtccc
tagacaagggatgccaccaccaacccgcctgcccctctttgctctcactgga
tgggacaaaacttgaaactccaaatgccttcttagcctggatttttacaagc
aagttggagcacctgctgtaactaccatgtactacagtgcatttctccagtg
Foxp2-subset1
tctacccctccacatggcttcttctccaatgtgatgctggagttgaatgaac
tgaatcaaaatggaatgagcactttaagcagccaattagatgctggcagcag
agcaagcaaaagagcagcagcagcaacagcagcagcagcagttggcggcgca
aactatggaaagaagtgactggagtccatagtatggaagacaacggcatcaa
cgtccaaagcatcaccacccatcacacatcattccatagtgaacggacagtc
ccacaccaacggccccagtcaccccgattacccagggaccctctgtaatcac
ctgtggacgaagtcgaataccagaagcgaaggtcacaaaagataacaggaag
atggttccctggaccacatcgacagcaatgggaacagcagtccgggttgctc
aagatgacagagagattgaggaagagcctttatctgaggacctggaatgaga
tgaggatccatgtcctatagaaagcaactgcgcctcatatactgccaaaaat
aaaacacagtaattagactgttgcaaccatctaaaaccttaggcttccagtc
tccttgtgataaagctttgtctacctgcaaacacagtcaaaggctacagctg
tcagtcacagagtaatcttctgaggccaaaagtccatctaaatgcaatgaag
aaatgcagattgcgtattgttatatatatagtacattgcgtttttgttttcc
atataattctgcctctgcttatacgggatatgaacactaacacactcccttc
tttacaaacagttttgacagaaggtggctgctagagcttaacaaatgtcccg
aagtcagcaaatagagttagagagatacccagtcatctatcacaccaaataa
gtattcggaaggatggttctctgatgtctaggatactgctgtagggataatc
gtaatagcaaacctgcttttctgcatctgctttgcgtagctattgtaaggct
ttgagaatttgtaagacctcctactactcgtgttaatactaacacactcctg
Foxp2-subset2
aggactccactccaaggttgacttgaaaggtgtgtagaagattggaaagaga
atgggagatcaagtggtgacaccagctctgaagtaagcacagtggagctgct
cccttcctgtccagtcgctgcctcaagctggcttaagtcctgctgagattca
atggagggctagacctcacgactaacaattcctcctcgactacctcctccac
gaccctcagagcccaaaccatctcccaaacctctaaatctggtgtctagtgt
atgttagacctcccttcacttatgcaacactcataaggcaggctatcatgga
ccagtctgcaggctgccttggcagaaagcagcttgcctttgctaagtaaccc
ctcagccacacatacattcaatccatgtcaaggaagaacccgtgattgcaga
gaacttgtgacacctcagtgtgaagggacatatcactgaccttcataaccac
gtatcagaaattagtgtcactgcttgtatctagctgacttttaaacaacaga
tgctgttagtgtaaagatgtaaagtgcaatcctaagctaacattatctgtgc
aaccaaagccaactctaaccatggccaagagctcaaggacagaagcagccac
ttgctttcattaaagacagaggtgaggacaaaatctgcagtggaagttatga
atctttttggtggtgagttcatgttgttagaagtacatgtcttgtatggtct
ccaaaactatgataagacgttatggtgtagttgaagatagcatagtcagatg
tccatgtgatggagccggttcttgcaaactaagctcaatgtttatcctttgc
ggacataacggctttcaaagggttttcccacttacccaaaaggctttctgaa
taacttggagagttgttccatcgggagggtggcctaagactacaatgctaaa
attgctgtgtgattagggaatcgaagaacagccagctaggaatggagctaca
ttcattcacgttgcaatgaaaggggctttccccctctccgtctaagaacact
Rgs12
gtgcagtgtgcccggacgacaggcggttcttcgggctagtgaccatgcagac
accaggagtcttacacagactctactgacgggtggtccagtgtcaactgtgg
tcgttccgattaaccggtcagtgggactcaaggccaagcccaccaagccagt
cctgttccagcgatgaagaaggtggcctgtatgaggggaaaggctggctgcg
gctttgctcaagccccactgagtacccagaagagggactggtctaggaaggc
tcagtcatgttcctgcacatgacaaaaaagagctctcttacagggcccggga
aagagattctgtctggattgtgtgaacggcatggcatcaatggggctgctgt
gccgcccctgctctacagattctgtggattgaaatggcctgaggaatggcct
acggcttcaccctatcaggacaggcgccctgtgtgctcagctgcgtcatgag
acgaaatcaacgtgaaaaaagcctcccatgaagatgtggtgaaactgatcgg
caaaacttgattctaaggctttgggtataaacagggcagagagggttgtgga
agaagatccattccctagtgaccatgaaggtcatgcatgactgtgtgcaact
atgatgatgggggcctggcacaggaagatgaaggtgccctaaggacgtcctg
gttctatacccccttctaagaggggtgctgcaggttccagctgtggtttcaa
catttgagcgtctccttcaggatcctgttggtgttcgctacttctctgattt
aacaacagctccagattttcaacctgatgaagtttgatagctacactcgctt
tgtccacagacaaacagaaaggtgctcctgtcaaacaaaactcagctgtgaa
ttctcttatatttgtggggcctcctttgccttttctgaaaggaaagcaggtg
agtgacagtgatgggccttccagtgcatgttgcttattgttcctgtctgacg
cttcacttgagggtgggttttctctttaggattgaagtacaggcatgtttct
Sulf1 - subset 1
ctcagccccagcaattggattgggcagcctgtcttgacacagcactgtgctg
aagtgagagttgcaggcaaatccaagtacttggctttgggaaagaggaggag
cagctgctgggaagcctgtgttccaccgttcggtcccagaggttccgaggaa
atggaacagggtggggccaccttcaccaatgcctttgtgaccacgcccatgt
ctcggattaatcaagaattctcgtttctataattacactgtttgtcgcaacg
cccattatgatggtgatcagccatgcagcaccacatggccctgaagactccg
ttgcctatccacatggagttcaccaacgtcctccagcgcaaacgactgcaga
gtgcctttcttcattcgtggtccaagcatagaaccagggtcgatagtcccac
tctccttctgatgtggatggtaaatctgtcctcaaacttctagacctggaaa
caacagtcaaaccacttgcccaaatatgagagggtcaaggaactgtgccagc
acggtccgtcagaatgcacgcaacctctactctcgcggattgcatgacaaag
gtgcacacccggcagactcggtccctgtctgttgaattcgaaggtgaaatat
gagagggagctgtaccagtcagccagagcgtggaaggaccataaggcctaca
gaggagtgtagcctgcctggccttacctgcttcacccatgacaacaaccact
tgtgagtttgctactggctttctggaatatttcgacatgaatacggatcctt
gtctaaccctagactaagtctggaggactggactaactacctgagggctgtc
aacacctcctttgaccttgccagtcaacctccaaaccctgcatctgaacaga
gccccagtctcatcttgggcatcagctcaccagtcagcaccaacaaaaatgt
caacatcatcatctttggttcaatgattttgcactttgagtttggaatactg
atggatcacatattgtttagcgtacgcttttcccaggaaccattgcatgtat
sulf1 - subset2
tgcttgaggacgtgtttcaacagatggttggggttagtgtgtgtcatcacat
tgttctgaaaacctctgagtctagaaattgattattcacccaggatacctaa
atacagcaggaacgaaaaaacatcagacccaatattatccttgtgctcactg
tgtccatcacgctcatccatgctcactgggaagtacgtgcataaccacaatg
atcaaggagaagcatggatttgattatgcaaaggattacttcacagacttaa
ccacagttttcaaaactgtaccccaatgcctcccaacacataacacccagct
ctgatgtcagttgacgactctgtcgagaggttgtacaacatgcttgtggaga
attgttctgaacatcgacctagctcctaccattctggatattgctggtcttg
ccgggtaacaggtttcggacaaacaagaaggccaaaatctggcgtgatacat
gacacatccggcaagctccgaatccacaagtgtaagggacccagcgacctgc
aaagagtgccattgtagggactctggctatcgctcgagcagaagccagagaa
actgtccgggtgacacacaagtgctttattcttccaaacgacacaatccact
tacaacaaagagaaaggtgtcaaacgacaggagaagctaaagagtcaccttc
aacaatacctactggtgtttgcgtacagtcaacgagacgcacaatttcctgt
ggacagttatgggatggatgggaaggttagtcagtccaatattacttcagac
cagagcctttgcactgctgaacagtcaccctgatccaaacaaagcaaatggg
aacgttaagtccagagagaaaacttgaatgggataatgacattccagaagtg
ccactctgacagaactccggttcatcgggtgttcgatgtgtcccgtgtggag
cacactttgtcctaggaaggacaaaggaatagacccccggcaaggacacaca
tacctcgacgtgctaaacttgattagcagaaaggcatggctcacaatgttgg
Gja1 - subset 1
ttttaaaagctctgtgctccaagttaaaaaacgcttttacgaggtatcagca
aaactttaaacagacaggtctgagagcccgaactctccttttcctttgactt
ggtccaagcctactccacggccggagggaaggtgtggctgtcggtgctcttc
caacgtggagatgcacctgaagcagattgaaatcaagaagttcaagtatggg
catctatgggttcagcctgagtgcggtctacacctgcaagagagatccctgc
tcctgggtacaagctggtcactggtgacagaaacaattcctcctgccgcaat
aatggggcaggccggaagcaccatctccaactcccacgcccagccgtttgat
cagacctcggcctgatgacctggagatttaaacaggcttgaacatcaagctg
ttcatttcgttcccgtggaggtggtactcaacaacctcagtaatgaggcgta
ttgagcaggaatccaagtcctcaacatggcatttcctttatgaaaagacagg
ggcgagcttccctggcctgaccctctaggtgtggatggaccttatgctacta
aaaagattgcccatgtatttgcatctcagtgggttctttttcaaatctgtcc
aatgtgagagacttagaagagggttgcttagagtggactatcaagtgagcct
tggatgtttgcactaagattttctttgagatactagagggggtgaaggagtt
tcatgtttcctcttgcgcgccagctacacaaggagtttttggacaatgagaa
Gja1 - subset 2
tttctttcattgggggaaaggcgtgagggaagtacccaacagcagcagactt
gcctccaaggagttccaccactttggcgtgccggcttcactttcattaagtg
gtctgtgcccacactcctgtacttggctcacgtgttctatgtgatgagaaag
tgaagaacacggcaaggtgaagatgagaggtggcctgctgagaacctacatc
ctatgtcttcttcaagggcgttaaggatcgcgtgaagggaagaagcgatcct
caacaagcaagccagcgagcaaaactgggcgaattacagcgcagagcaaaat
ccctgacgacagccaaaatgccaaaaaagttgctgctggacacgaactccag
aatcgattgtggaggagaaaaaaaagggtgcttgcagaacgtgcacctgggg
ctctctctgccccccaactgaaccttaagaatggttctgtatacatgagtga
gtcctacatccccgctaaaaaacattccagtgtttaaaaacttggcagtttg
cacgattttcattcttggtaggtatcaattcgaagttcagacaaggttcaaa
cctttgtgtcttccatatattatcctcagctggtcctcaccctcaccaaatg
ttaactcagaacttgtattctgagtttaacagtcttttagattgacgagcaa
cagcagtgcacatgtaactaatttatttgaactgtaagctaaagacacctac
taatgtagacctagcccatccaatcaatgtgctcgggaaagtgttctttatt
Mog1 - subset 1
taatgcttacatggaggttgggcttgggcagtagtgccctcccagattctcc
cctgctgttagggactctgtccccggtaaccataaagatggcctgtttgtgg
ggctttagttggggatgaagcagagctgccgtgccgcatctctcctgggaaa
cctctaccgaaatggcaaggaccaagatgcagagcaagcacctgaataccgg
ctcttaccaagaagaggcagcaatggagttgaaagtggaagatcccttctat
tcgtgcagaagtagagaatctccatcggacttttgatcctcacttcctgagg
ctatcaggagacacctatgcaccagagtaatacaggagtgattctgccaacc
gatatttcttccaagaccacagccttgactgggaagaatatcaatgtggggg
gaccagagaaataccatcttgctttggcagcctggtgggaggaccttgagaa
acccctgcctctcattttctcctaccttatttctctgagaaccaatgtggtt
Mog1 - subset 2
tcgggcttcttggaggaagggacatgcagccggaggacctcagcttggcctg
gtcatgcagctatgcaggacaattcagagtgataggaccagggtatcccatc
tgccacgggcatggaggtgggttggtaccgttctcccttctcaagagtggtt
tcagaacgtgagattctcagatgaaggaggctacacctgcttcttcagagac
ggtcaaccccggtgtgctgactctcatcgcacttgtgcctacgatcctcctg
ttccaatctacatctacagacacattctggataccgagtagaacttgatttc
gatacgcagcacttcatcattgtgaactatagaacatcaactctgcaaatgg
gtatgaatatgagcacctgaaccaaaacctggagctaaaattcaaaagaata
aagggctgagaactgggtctgctcccctatgttccacaccttcgtgcccttc
tttcccccaaaaattactacttggtggtctaccagacacaaacaagctaggt
Gad1 - subset 1
gaggagtcgcgggagggtccagctcgctgtcgctgaaccgagcctgttcctg
ggcatcttccactccttcgcctgcaacctcctcgaacgcgggagcggatcct
atgcaccagaaaactgggcctgaagatctgtggcttcttacaaaggaccaat
ccgcaagacatttgatcgctccaccaaggttctggatttccaccacccacac
tctggagcagatcctggttgactgtagagacaccctgaagtacggggttcgc
atccaatatgtacagcatcatggctgctcgttacaagtacttcccagaagtg
tcactattccataaagaaagccggggctgcgcttggctttggaaccgacaat
tctggtcaaggaaaagggtatactccaaggatgcaaccagatgtgtgcaggc
ttacctctacgccaagattaaaaacagagaagagtttgagatggttttcgat
tgacatcgatttcctcattgaggagatagagaggttgggtcaggatctgtaa
agcacagctctgtcagtagctgacacatctaggccatctcactgaaggaaat
aattactaagaggctaaaccatctcgcaagcaactacagggcggatggtatc
gacaaatgtcacaccctccctgttagtaccctgctaggggaaatagtagcag
taagttctggatactgtttatggtattttcgtgcatttgtgagccaaagaga
aaacctaaggcaatgtttctgaagacctccgatacactgaccagtcccacaa
Gad1 -subset 2
cccagtctgcgggggacccttgaaccgtagagaccccaagaccaccgagctg
tactaccaacctgcgccctacaacgtatgatacttggtgtggcgtagcccat
ggagcaaactgcgcagttcttgctggaagtggtagacatactcctcaactat
gttgctggaaggcatggaaggctttaatttggagctgtctgaccaccccgag
cgttggatggtcaaataaagatggtgatgggatattttctcctgggggagcc
gacaaaaggcatggcggctgtgcccaaactggtcctcttcacctcagaacac
cgcaggcacgactgtttacggagcattcgatccaatccaggaaattgcggac
aaagggcaccgtgggatttgaaaaccagatcaacaaatgcctggagctggct
ggttccagatagccctgagcgacgagaaaagctacacagggtggctcccaag
cctctttacagaaccagaatcatcggccatgcttgtgcccctctggtaccct
agtcctagaccatagcatgttgctcgtccccaggaaattagccttaccccca
tgctagagctgttcccacgtgaagggatgatggatgacagatgtaccagtaa
acattgccattgtctatctttgggcagggggaagtgcatataatgattaaat
atctcctgtaattttgtagtagtatatgaccaatctctgtgactcgcttagc
gtttttgaagacatgaaacccacactgtgcatttagggtgtgcaagaagaat
Slc17a7
GAGTCCGCTACAGCCCCGGGCAGCGGGCACTCGCAGCCTGGTTCCCCCCCGA
GCCCGGGCCCGCGGGCGGGGGGATTGGCAGGGGACCCGCGTGGGCACAGCCA
ATGGAGTTCCGGCAGGAGGAGTTTCGGAAGCTGGCGGGGCGCGCCCTGGGGA
CTGCACCGGTTACTGGAGAAGCGGCAGGAAGGCGCGGAGACACTGGAGCTGA
GCCGACGGGCGGCCAGTGACCACGCACACTCGGGACCCGCCTGTGGTGGACT
ACCTGCTTTGGCCTCCCTCGTCGCTACATCATCGCCATCATGAGCGGTCTGG
TTCAACTGGGATCCAGAGACTGTCGGCCTCATACATGGCTCCTTTTTCTGGG
TACATTGTCACTCAGATTCCTGGAGGATTTATCTGCCAAAAATTCGCAGCCA
AGGGTCTTTGGCTTTGCCATTGTGGCTACCTCCACCCTAAACATGTTGATCC
TTGGTGGAGGGGGTCACATACCCTGCTTGCCATGGCATCTGGAGCAAATGGG
CCTCCCTTAGAACGGAGTCGGCTGGCAACGACAGCCTTTTGCGGTTCCTATG
GGGGCGGTGGTTGCCATGCCCTTGGCTGGGGTCCTTGTGCAGTATTCAGGAT
AGTTCTGTCTTCTATGTCTATGGCAGCTTCGGGATCTTTTGGTACCTGTTCT
TTGCTTGTCTCCTATGAGTCACCGGCACTGCACCCCAGCATCTCTGAGGAGG
CGCAAATACATTGAGGATGCCATCGGGGAGAGCGCCAAGCTCATGAACCCTG
ACGAAGTTTAACACACCCTGGAGGCGCTTCTTTACGTCCATGCCCGTCTATG
CAGCCCGCCTACTTTGAAGAAGTGTTCGGCTTTGAGATCAGCAAGGTGGGGC
ATCGCTGACTTTTTGCGCAGTCGTCACATAATGTCCACTACCAACGTGCGAA
GGGGTCTTTGCTTCGGGAGAGAAGCAGCCGTGGGCAGAGCCGGAGGAGATGA
GAGGAGAAGTGTGGCTTTGTTGGCCACGACCAGCTGGCTGGCAGTGACGAAA
Vip
AGCTTGGACAGCAGAGCACTAGCCAGCTACAGCCAACCGTTCCCCAGGAACC
GAACAGACTGGTGGAGCCTTCCCTAGAGCAGAACTTCAGCACCCTAGACAGC
CCACGAAGCCGGAAAGGCAGCCCTGCCTGAAGGAAACAGCCAAGGAGGCACC
GCTGTTCTCTCAGTCGCTGGCCTGGCCTCTCTTTGGACCACCTTCTGTAGTG
TAGGCTGGATGACAGGATGCCGTTTGAAGGAGCAGGTGACCCTGACCAAGTC
TTTAAAAGCAGACTCTGACATCTTGCAGAATCCCTTAGCAGAAAATGGCACA
CTATTATGATGTGTCAAGAAATGCCAGGCATGCTGATGGAGTTTTCACCAGC
TTACAGCAGACTTCTGGGTCAGATTTCTGCCAAAAAATACCTTGAGTCACTC
TGGCAAACGAATCAGCAGCAGCATCTCGGAAGATCCTGTGCCAATCAAACGA
GAAGAAATACCTGAACTCCATCCTGAATGGAAAGAGGAGCAGTGAGGGAGAT
TGCAGACTTTCTTGAAGAGCTGGAGAAATGATGGGAAGAGGCCTCTGGGCAG
CTGAAATCAGAGAATTCTCGAAGGAAAACAACCACGTGATTACATTATGAGT
TACATGTCTAATTCAAGAAAAAAACTTCCATAGCAAAACCAAATAAAATGTG
GTGAATATTGTGGTTTCCTTTATGTAATAACTGTGATGTTTACATTGTAAAT
TATTTGAGCATTCTAACATTCATCTGTAGCTCATGAAATGCTTATAATTTCA
TGCTATATATTCTTTCAAAGAAAAGTATATTTAATGATAGGTAGATACTAGA
AATTGCAATTATCTGAAGCTTTCTGCAAGGGTAGCAATCGAGGAAAATTGAT
GTTTATTTATAGCATGTAGTTAACTATTCAACAGAGCAGAACAGATAATCAG
TGAACAAGTCTAAATGCTAAGCAGATAGGCTGCTGTGTTACATAAGGCAAAA
AGAATTGTATTTCTCCAGTGATAGGTACTCCATCTCTCACGGATTCATCTCT
Paqr8 - subset 1
gcacttgaagtagcttatctgccagctctacctccctgcttgtttgcagaaa
ccactacacgtctctctatggaacactacagacgctaatctctacaaaggtt
ctttatcttgtcgtccatcacttacctcacctgcagcctcttggcccacctg
ccaggcctggtatgagctgttttggattttcttcctgccggcggctgctttc
cattgtgggccacggacatcaaatcttccacgccttcctgtccgtctgcacg
actgattaagaaagattcctgaggtccttcaaatgaggaaaggtgtggaggt
ctaaggagagccatcttcacccatgagcaatgagcagaattctggttgtagc
aagaatcccgaagctattacccttccaggaaatgcttggagccatatgaaca
gagctgccaagagacccagccagcaagcacggctacccttgcctgcctgctg
ctaagatccaaggttcaagctgctgttagatgctgccccgtgaaggaccaac
aaccttaaaatgggtcctaggaggggtgaatgtgtgctcaccgtcgttggcc
ctgtgtttgaggaagggctgaggtgccctctactcgcaggctgcacttccta
tatgtgagaggggtcagcagcagtatccctgctgcttttaaatcaagagagc
tcatgccaaggaatgttagcaaaactgaacgggtttggactgagcaaagact
cctagggtcgagctgaactctgttcctcacaagtctgtgacacccgtgacac
aaagagttctcccattgatgtgcaccccaggccaagcaaccgtgtatttata
ttagttaagactttcaacccattaatatgtaaacgcctctgataagattaaa
ccacttagttcaagaagaggatacactggacatggggggcttgtttctcatt
ttcggtcgccctccatttgtttggttactattctgtagttccacctgcatcc
tttgtcctgttggtaatggacccagagctcattctaaagctgggttttattt
Paqr8 - subset2
ccatggttcatctcacacctcagctggagcgtggattgcacatctgtcataa
cgtctggacccacttgctggctgctctagcggtccttttgcgattctgggcc
ccagtccaaatcagagctgtcccactacacgttctactttgtggactacgtc
cgcatacttcttctcgtgccctgtccccgagaagtacttccccggttcctgt
ccagcgccacggtcccctgtctgtgtacagcgcctgtctctcctttttcgtt
gggtgatagccttgtttgggaagagatcttggctaagattcatgagacccca
ctggccaatttgcctgaagtactactgttctcatccctagtctgcatggtaa
caggaagctgattcccgcgtaatacagaggtatcgacagatttaacagtgcc
tagggttgtcttgcaggtcaggagattggttgtctgaaggtttgaagagact
agctaccccagttcagagtcctcatgaggcagttccacctccgacttgagaa
tgaaggtcccttgagtaagaacgaggcacctgatggccgaaggcactgtccg
aaaaaaaaggaacccccaaaagctagagtgacctgtcaatcaactattaatc
gatgaacgcctatgctagccaaatgacccaaggttctgattgtctaggtcaa
ttagggtgtgtatgtgtaaacgctccaagtagagggtctgtttaaaatggga
gaaagtgatttctatggagttgggacttgaacctaagacctgcaacatgtta
agggagatagtttatcttgctctccaaaactagaaattttggttgttgcctc
atcagtcatctatactttctcatgaataagattcttgtgggttgatataagg
agggttacaatttcagctcttaagtctctcaataacaatagtgtaagccata
tctctataaacctacttacgtgaataatcattaatcagattttgcacatgga
cctgccaactgccaactgaaagaggttgaacactacacctatctaaaactag
stard8
accctgaacaattgtgcttcgatgaagcttgaggttcattttcaatgcaagc
tggcctgtagccacattccggcatcctcagcctatacgcaggcgtgactatc
catatttgccgcgctgacctcaggggccgttctcctgactggtacaacaaag
cctgcgcggcgagcatagtctagttgacaacggctaagcagctactatagct
acagaacccgagcaatgccttgccacctcggaaaaggccaccaaagcttcat
ttccgcacttgccgtggcttcctctcagctggatttcacagggccaagaaca
gtgcatgtgcctggggaccataagccaggcacgttccctcgttctctgtcca
gggcattccatttctgacacagcggtttcctccagtgagcttgacagtagtg
cccatttttaccagcaagctcaccactactttcctacaaatctatcagctcc
gccacccaaggcctatcacacatgatcagtgactgcaagaaacttttccagg
cccgatactgcattctgatctcacaagcgaagagaatcttgttagtggcaag
aagggcgtaccttagccatcctggctgataccagcctgatctatcccatcta
aattctggctcgcacctttacccctggctccacgcgtgtcttcttcgagcag
cagcccttgttaggtcttgtccccagcccaagtaaccaacccttccttagtc
agcacttacgacaacttgcctgagctgtacccagctgagcctatacaggctg
gtcaaggaggaagtcccactgattgttctggatcaggccccaaatgtggtcg
gagtcactggagatcaacaggcagtttgcaggccagatcaacttgcttcaca
taccggggacaccatgtatttggggtgccacccctcattcatgtgcagcgca
tgcctagaccaggtgggcatctttcgcaagtctggggtcaagtccaggattc
atcttccacctcaatgtctccaagaaggacagctcctcacccaggatcaaga
Cux2 - subset 1
tacggcggtgttcagcagagcgtggggcgtgcgatcatgctttaaggagctt
acatttcattgaactccgccgggaatttaagaaagatgtgccagagggaatc
actgcagcgtcccagctttgaccccagtgggcagcgcctacaagacgtgcac
caccctcgtgacagacaccttgctgcagaagaatgaggccgagagacagaag
aatcaaggtgttacattcagcgctaaaggccacacagacagagctgctggag
gaaggacgcccagcagcttcgacattccctgcaggagctggaggaggtctca
gacgctggccaagcctgacgacccgctgcttgtggccaaggatgtcttcttc
ggcattccccccgactttctacggtggtgccaagcctccatcagctcctgct
ggccctgctggagatggagtcgggtcccaggggccgctcagtgcctccctct
gtcggagatcggcgatgccggctactttgaccaccactgggcatcagaccgt
ctactccggacagcccaatgggcgagcctggcctcgtggggacgaggcaacc
gcagtatgaactgtacatgtaccgggaggtagacacgctggagttgacacgc
gcccttctcaagcagccaggctgcggggggcatccaggagatggtggccatg
gggccgggagccctttgtgcgtatgcagctgtggctgagtgacccccacaac
gctcgagccgtacccctcgcagcagaccatagagctgctctccttccaactc
ccccgactcagagactgaggaccaaaagccccccatgaagagcttagagctg
tccagactgtccttcattgcacaacccccaagaaaaggggactggggaacag
ggaggggccaccgaactctccctctgtcatctcctcgccagacctcacgaca
cctggagtgggaattctgaagctggggttgagggacatagccccagaggtca
tatcactagttacctgaagttgtgtgtgagcagatgccgccgcctcttcttt
Cux2 - subset 2
ttctgtcgcctcggagctgtctgcgccacaggaggaaagcggactttctcct
agcgatggtagctccggtgctgaagagcttccaggctgaggtggtggctctc
gtgtcccacggggcacacgccagccaacggtaaccacctgccaggtcccgag
tctccaagaagtccacatcaccttggcagccaggctgggggaggcagaggag
ggaaagccttcgggagcagctggcgtcagtcaacagctccattcgcctggct
caaccaaatcgctgacctggagcggcagctagctgccaagtccgaggccata
atccaaacatatgatgggcccagctgccttcaaaggggagacgggaaacctg
cccgagaatccgcacacctgagacaggctcggacgacgccatcaagagcatc
gcttgctgtcttgtcccccgctgcatttgtgcagcggatcatccgcaaggtg
tttgctcagccgtccctatgcctccgtgtcgccctccctctcctcctcctcc
tccagcatacgtgccccgcacactcaaacccactgtgccgcccctgacaccc
ccccacggagcctgaaaagacgtcccaggagcctctgggcctgtcgctggaa
caacaacctagggcagcggctgtttggtgagagcatcttggggttgacccag
gtgccccagcccgtgtttgcagccccaggagttgagtctcatgcaggccaag
gggtcccaatgtcctgacgccaggccacacccacagagagcccaccccacag
agagcctgagggtcccctacagcgagctgccccagacagggctctggtgaag
tcactcagagcctctgagtttcaagtccacctccgaatcctcctgctgcagc
gcaccccagcactaaggtgaaccccaacttgcagcggcggcatgagaaaatg
ttccctctctccctccctccctctcccagatgtggtggggtccagagaggca
gatggccctgctcgtaggaggcgctggaatcctgccctcatcctcgcccctg
Hmha1
tcggaagaagcgagaacttatgaaaactccctctatttccaaaaagaaccgc
cacagggacactcaaaagacccaccagcctgagccgccatgccagtgcagca
cagatacccactcctcaacaccgtggagacactcacagccgctggtacactc
atttgagaaggctctggaaaccattgcggtgtccttcagctgcactgtgtcc
tctgcagcgatgcgaagggggtgtggacgctgcactgcagtatgcaaaagac
gatggaattcgccaaaggtctccagaaggttgtccacaactgcagacagagc
ggagatcaaagaatcttggcatcgagcacagaggaagctgcaagaggcagag
tgtctctaacaactcctggtccccaatcatgcgtacacggaagggcagcttc
ctcaggggacttgaagaagttcgatcgaacatcttccagtgggacgatgtca
agctgacctcaatggcatggaccccgagttacctgtggccatgcccagtgga
catccagtgtggccacaagaagcttcagggccgcctgcagctctttggacaa
cttcagccaggcagccctcagcacccctgatggggtgcccttcattgtcaaa
atgtgtctgtgagattgagcggcgggcactgcacaccaaggggatctaccgg
gctatacctgcggcagctaccggagccccttatctcttttcgcttctaccat
gctggtgggactagctaaggacagcctaaaggccgaagccgaagctaaggca
cttatacctgctgaagcacttgcgaaggatcgtggaaatggagcaggataac
gatgacccctgggaacctgggcatcgttttcgggcccacactgttgcggcct
agaatctcacgcggcatctaatgactcggactctgagctggaagacgcttct
gtggtgatggcagggaccatcagctcaatgtcagcctttgactcggggggag
atggacacagatggataacagtcccagatggagttgcctggcctttgtgtgc
Parm1 - subset 1
ccaggaaactcttctctagtcgcatccagctcggtaccgagcaccagagtaa
ctgtggccacctggactacctctgctccacacactgctagggccaccacccc
agagggatgtcaacagcacagactcctcacctgccgggttcccctcaacaag
caactgtgccagctactgggtcacagtcacccatgctcctgtcttctcaggc
ccgttacctctagccacaactctacggtggccaacatccagcccacagaagc
cccatgtcacagcagagccagtgcccaaggagaaatcaccccaagacactga
aagtggagaatgccttaagttcaggcagcatcgccgccatcaccgtgacagt
acaaccctctctacgatgactcttaacgaagaaaggtggctgaggacaagaa
gtacactgaacgacaatcgcgagccctcttttgttggtatggttgtttttgt
aaaagaaccatctcggaaaagccgttggtggaggccggtttgcagctgacac
cccgtcatggaagccactttggaaaggactgaaggaaggggctgggagttgc
actgccactctgtgtggaaggagcaggggcttctggattccttttcaatcct
attctgagctgcctaattgatgaaagataaaagaggccgtgcccaggaggag
tgctttccccatctaggccacccaaaggcaacaggaattcccaacccacaag
caagcaggagccagctctccatggtagtgggagatatctaaagcttggaggg
Parm1 - subset 2
agggttcaccaacagtcccattgcctgtctctctcatgacaaaaagttcagc
tagccagtgccactcacaacgcctcagttctccgcaccactgccgcatccct
gtgatggccacttggcacccacacctgaggaacacagtcttggaagtcctga
caacctcagcaaccacatcccccgcaacttccctatcggagtctctctctgc
caatggcacctgcgtcaccaacagaagagcacagctctagtcacacacccac
ctggcaaagtgatctgtgagtctgagaccaccacccccttcctgatcatgca
tcgccgtagtgttgctggtgtttggaggtgcagcatacctgaagatcaggca
agcggtcctttatttataagtgcttatccagtagaataataacaagtacctg
ttttttcccttccccttctctggctgctactacagaatgtctcccttctgat
gccatctttgcactgaccaagccagataccatgaggtgggggctgcagagtc
gctacaggaaatgacattaaatatcagtgaggagaaaggaacgcatcccggg
tttgcctggttgtatctgacaggatgcctacttagtcctataagcagaaaga
cagcgggcaagggcaaggtggcacagcaggctgtcaatcagcaggctctcaa
aagctgggaggtgagcttgaagagcagacagggagagacatgcggagtctaa
ccatagaactctcgctccacacctataaagcagcaactgcttcactgccttg
Fgf13
agcgagggatacttgtacacctcggaacatttcacacctgagtgcaaattca
gtagaaattgagttgtatcgtcaatcccagtcagtaagataagttgaaacaa
ggaggcaaatccatgagccacaacgaatcaacgtagccagtgagggcaaaac
ttcatccaaaagttcaaacttatcagtgaggtttaccaaacacacaggcaga
tccctattctctctgccgttataccttgttatcacccatattaaagccccat
aatccatattaaccaaaggcagggttgaatctgaattggcatctgaggttca
agtggacatagcatgtacaggcagttttctgccctgtgcacaaaaagttaaa
gtactttggccctgatgcagactcttggaaacctcagaaacgcatggtgacg
atgaccaagaatcttcctggcctcaggagtgcatgaccgttggcactgatag
taagcgctctcgcaagtccagccagctcggcgaggacttccttctcctggac
atcttgtcaagcaagctgggatctatgagtggaaaggtgaccaagcccaaag
ccctttcgtgctaagtgtcacgaaatcttctgctgcccgctgaagcaagtgc
ctatacagccgacaaggctaccacttgcaactgcaggcagatggaaccattg
cttcgggtggtggctattcaaggagttcaaaccaagctgtatttggcaatga
cagcaatccggccgagggtggtatctaggtctgaacaaagaaggagagatca
cgatctggaagtgggaccccgaccaagagcagaagcgtctctggtgtactga
ttatcctcaagtgtagatttctcttaattccattcgtgtatcatgttaatct
ttgttcaaataagaagtgtctcacctgtacatgtacaagtcctcctgtcatt
atttagatcttcatatctgttgcatggaagaaagttggaatcttggcataga
tccaggccctttaagctttggttcatggtgggaccttctttgctcctcacca
Tle4 - subset 1
tccgcggatggtcgtgaatatgtatcagaatgttaatgattagctgctgcta
gaggtggtgttcgcagagtttgaaagagaattttaaaaagccgcaagcgttt
tccgaaccaaaggagtttgcgctcgctctcagggaagaagcgaccattcatt
tgtgatcggattaaggaagagtttcagtttttacaggctcaataccacagtc
ccagccatcccacctatcggtagcagtgcaggacttctggccctctccagtg
aaaaagcagaaaacagaagaaaaagaaattgcagctcgctatgacagtgatg
aattctactcctggactgaggcctgtacctggaaagccaccaggtgtggacc
gctgcggcagcagcagcctatggaagatcacctgtggtgggatttgatccac
ctttgcgctgttgtacttttctgttcacccctctcccattctaaaaccaagg
tccttgctattgaattgtgaatactcattaagaacctgtgataccaaatctt
ctgactaaataaagctgtccgctcctgcattgataatgaaggtgcattgtat
agttgtgatgctgtgagacatggcaggctgttttgtgtcatgctctttagga
acaaaggccagcagaggagggtttgcagagcccaccctctgaaagccacaaa
gtggatctgctgatgtacagtgcctttgctgctatggatcaaaatcaagaac
caaaaaaaatggtgtcttaagtgcttagtgtttgatgtcattaacagtttca
Tle4 - subset 2
tttggtcaaagaagtcacctacacagagcgcgttgttagagctgttccgagc
tgctgtgaagtgaaaaaaaatctccagagaacccccaagcgccgcgagacct
actaaagcggcgtggatgattcgcgacctgagcaagatgtacccgcagacgc
gagattgttaaacgactaaatgctatctgtgcacaggtcattcctttcctgt
agtttccggggttctgagaaacataggaactctacagactattcctcagaga
gtttcaaagtccaatacccctactccacgaactgatgcacctacccctggca
ttagcatcaagcctgaggaccccgatggctgtaccttgtccatatccaaccc
catcacatgcgagtgccagcaatacctccaaatctaacaggcattccaggag
ttccaatactcattgcagttgtggagtttaatcccttcccatagccccactt
gctatcgtcttggaagaacatggaatacctaacagtgaatggaatctttaat
tataacaggccaagtactattcctttgagtctatttgggcaactttaaccaa
tgtaggtacaggaggactgcttgcctaccgctgtgcaaagcaagtctttccc
cttagttggatgtccctgaaatggacacaggctgtgccattgtgccagaaac
tggatggatgctgcaagctgaaatggactgtcattgacgttctttgtgtggt
taacgcattgtgttggccaccagtacttctatgatggtagattgtttgtgca
Pdgfd - subset 1
ggcgaatccacgtcaacctgttgtttgcccagctcctattgatcaagtcaga
ttgggagagcagcgccagtaactgggcggccgggacaacacaggcggtgaag
acttttggagcaacgcgatccctaggtcgctgagcccaaatgcaacggctcg
actccgcagagagcatccatcaaagctttgcgcaatgccaacctcaggagag
cttctgacatggtggctccgttcccaggagaaaacacggatacaactgtcct
gtggaagttgaagaagtctcagagagcagcactgttgtcagaggaagatggt
acatttaagtctgatgactactttgtggcaaaacctggattcaagatttatt
gtcacaagctctttctctggggtgtcctatcactctccatcaataacggacc
gatctacttaagcacttcaatccagtgtcttggcaagatgatctggagaatt
gtggacctggacaggctcaatgatgatgtcaagcgttacagttgcactccca
ccacgatgcctcctcgtgcagcgctgtggtggcaactgtggttgcggaactg
gtattgaagtttgagcctggacatttcaagagaaggggcaaagctaagaata
tcaagaccacctcgataaaacactatgcacatctgtactttgattatgaaag
atggaaatgttgctttgttagtgccatggcaagaagaagcaaatatcattaa
ttaagtcctcttccatgtattttctcaatgcaagctaagtaactgagcaccc
taaatatggtagtcatggcaagacttgggtgatagaaagtcagaaataagca
tttctaaagagattgagtccagaaacaggaagttgctcattgttctccaaac
cccctttggtctggtgtcagatgaatagcttatacacacttacattgctaag
gacacatatattctaaaggttctatgcagtcaattacctgccagttctactt
Pdgfd - subset 2
tacaaggaaatgcggcacacacacgcgcttggaaagtttagcttacaggaag
gagggactgtgcagtagaaatccgccgactcaaccctttgggctttatttat
ttagtctccattctcctgtgcgcgaactttagctgctatccggacacttttg
agcaatggccatgtgcagagtcctcgcttcccgaacagctacccaaggaacc
gaccatcaattcggactagaggaagcagaaaatgacatttgtaggtatgact
ggccacaaggagatccctccaaggataacgtcaagaacaaaccagattaaaa
tcatttgtggaagatttccaaccggaagcagcctcagagaccaactgggaat
actctcactgctgatgccctggacaaaactgtcgcagaattcgataccgtgg
tatctggacacccctcattatagaggcaggtcataccatgatcggaagtcca
aatcactctgtgaacctcagggaggagctgaagctgaccaatgcagtcttct
aactggaagtcctgcacatgcagctcagggaagacagtgaagaagtatcatg
gctcttgttgatatccagctggatcatcatgagcgatgtgactgtatctgca
cctttaggttacaaaaaccctaagaagcttctaatctcagtgcaatgaatgc
tttcttcatgagatgtactactcacctaccaatgtggacagttattatctgt
gcagaaaagcaagtgttttcaggaagaacatgatatttattacacatgagcc
gccagctaagttgtggaggcacagatttggtcctgctgttccactggaaagc
aatgtttaggagggaatcctgaagtcaagttaacttggttctgctactagga
tgatgctgtctaagccaagttatcagctgtgtgctcaacaaatctatgctta
gaagtaagccaggcccaatttgcaagcttcctgtgaaacaatggctcctata
Ly86
cgaaaatggttggcccaagcacacggcctgcaacagtgggggcttggaagta
aaggaaatgcacagtaaactcaatctcaggggaccccaaggtccctggactc
ctagctgcaagaaccactgataaccaagagaggctttacaaagaaatttctt
gaaactgaacatactactccttcagggggaggacgagcttcggaggtctttt
agctgccctccttgtgtggattctgacttctccgagcagcagtgaccatggc
ctaccagagctgtgatcccttacaggattttggcctttccattgaccagtgt
caagcagatccaatcaaatctcaacattagatttggcatcattctgagacag
tgatgttccacagggagaatatcagctcttgctggaactgtacaatgaaaac
tgctactgtggcttgtgccaatgccactgtcacctcctcctgagcatggtct
gtaataaaccctcaaaaactatctatttctgaggaccctgagtagtcttgaa
cctattgtagtacctctccttatgtaattacgtttcatcaaagctacttcct
cctgctccttagcaacacttccttgaagttgcctgggatgtaaaaaataaaa
ttgggctggcttaccattgggcacacacaaccccctcgccatgaatggtgtc
gaactactcctatcccctttgtgaggaggaccagcccaagttctcattctgt
gggtcactcttccgatcttagctccagggacagatgttcccagacccaacag
Prex2
agtaggcaggtgcttttcttgatctttccaatgagccatgagtgctgcgtga
gttcctggtgtcggccttcttgcatcgaatgaaccaatgtgcagcagcaaag
tccacggagacatagtgactacacagcagtgatggaagcactccaagccatg
aaaacacagacggctgaagaatagtaaggcatccacagatgggtatcggtat
actaggaatggaacaagacacctgggtaatgatctctgagcagggtgagaaa
aattggagagattcacaggcccgaagaaggtgttcacttaggacaagcgctg
catggccaacaaattgatagactggttaattgcacagggtgattgccgtacc
ggaagaggcaatgatatttgctgttgggctctgtgacaatggatttatgcat
tgatgaggaaatggaaggatcaaatatgaagcataggcttatgaaacatgac
cctgaaatcgtgcttaaacagcagaaagccactgagagtcctcgtgagcaca
gccaagagagaccgttaagattccagattctgcagacgggcttggtttccag
caaacggccaatgaagcaagattccatacagtgggtctacgacagtcttgaa
cgagtatggggttgtatatgagtatgatagcacggcgggcacaaagtgcaat
ttctctgaatgaagtgatcgccactgatcttcagagtaaattcaccagcatg
ctccccactgcacagcagtgatttctgcccaaccaactgccacgtcaatgtg
ccggctgatcacctcatttatcagatccaaacgcatcgctgcctgtgtgaac
ctggaaacaatcatacagaaacgttaaggacagtgtagatgaggagttacag
gtcccatataccacttgagtcaccaagaaaggcgcatatgagaggtagggaa
tggcaagactttttcccttttgttatgtctagtctctggtcttgtaaacact
tcagaacacagctaaaaacttgggcgttagagaccggactcctcagtcagct
Csf1r
gtgaatcgagtccacccagagcccccacagataaaattggagcctagcaagc
atatacaggtacacattcaagctctttctgaaccgtgtaaaggcctcagagg
gagccgggtgaaacggtgaccctgcgatgtgtgagcaatggcagtgtggaat
ctgaccacaagaaacgcgaccttcaaaaacactgggacctaccgttgtaccg
tggcgagggttcattatccgcaaggctaaagtccttgacagcaatacctacg
tgcaagaccatggtgaatggtagggaatccacctccactggcatctggctta
ctcacggtccatgcagatgcctaccctagcatacagcattacaactggacct
gaaggcaatagctacaccttcattgaccctactcagttgccctacaatgaga
agtggggttctcacagtgctagcctctatatttactatgccaactggtgcac
agccagtgcaacagacaggaacgtgttcatctgttcccgtcctcacagaact
cttgaagaccccatggcaggcagtaccaccatccacttgtatgtcaaagatc
gctgtgctgccctgtctgatcactgaccctgcactgaaggacagtgtctcac
gtgggattcaacgttatcctcaaacgtggagacaccaagctggaaatccccc
ttgacctctgagcagagcctcttgcaggaggtgtctgtgggtgacagcctca
gagctcaccctgcgatatcccccagaggtcagtgttacatggatgcctgtga
aagtacaagcagaagccgaagtaccaggtgcgctggaagatcatcgagagat
gtcaacctcttgggagcctgtactcacggaggacctgtcctggtcatcactg
ggtgtagacacctacgtggagatgaggcctgtctcgacttcttcaagtgact
gtgggtaagctgaaggcttgcctccctgacagatgcttagactacaggcttc
actctgtctatagtcccgcctcatcctggatcttgtactgagcggcagctaa
Olig1
caccgcgggctattctcgtatccgtgagcatcgcggagtcggggaggacggt
ccggccggtgcggtataagggggttgccctgggtgcagcgaaaggctgcccc
accggtacaaacatcaagggtgttacggatgggccgctctggaaagcccagg
ttccgagctggatgttacgcgggtgcgctcggttaccgcgctcggtggttgg
caaccacgttccatgccatcggtgttcggacttactaaaataggtagcaagg
atgtactatgcgatttcccaggcgcgtgtgaacgcggctcccgcgaccatgt
gacctgaacttggccatggacgcgctgcgcgaagttatcctaccctactcgg
ccccccgaaacgctgcgccccaccaagtacctgtctctagcgctcgacgagc
gacctcagccaatcttcccgcgcccccgcgtcctggatctaggcagagctgg
aggagcgatgtagttgcttgggattctagatgaatcccacctgtttagagcc
gctggcacttcacaggctggtccttaaccacagcagtgcggctgaagaactc
ccagaaaggaggacatttccagacttctctcccagacgacagactgtagggc
tgtctacccagaggggcgtcctttccttgtccagggcctgagcgcacaggct
cttgctctctccagccaaaccatgcggatctaggaggtctagaaagcccagg
aggtgttttgttgcagtttatgctccttaaaacctaaaacccttacttagtc
gcttggtttcctggcatgcttccgctccctggcctaagagctgctccccaac
Vcan - subset 1
gcctgtttccaagcttgggctctttggagtgactgagctacggagctcttca
ttgaacttgcaggcgagctgccccgagcctttctgggcgaagaactcaagga
cccagaacggaaatatcaagattggtcaggactacaaggggcgagtgtccgt
ccagcaggtacactctgaactttgccgctgctcaacaggcttgtttggatat
ccgaagcagagtgtacaagcagggatgcgaggctggcgactgttggagaact
ttggggtgagaaccctgtatcgttttgagaaccagacatgcttccctctccc
agtacgaaagtgttgcaccttctcagaatttcccagatagttctgcaactga
ctgaaacaccagaccatgtttcaagtggtgagcctgatgttttccctactct
caaaccttgaaaatccagtgcacaaacaacctaagcctgtccctctgtttcc
gctgggtagagataacacctagccaaactgtaaagttctcggagagttcttc
ttacggacctgggctcaggagatgctagtactggtatggaactcatcactgc
ccccgagtactgtactagacatagaaattgctggagttatgagccagacatc
gttctgacgatgaacgagttagggatacacagacttcatcatctataccgac
tgtcactggactttccccagacaatggagccatccaaattgtggtctaaacc
catatactacccatcccgaagctcctggaaagtcacactctttctcagctac
agtcaaatgctgatctctcattctctggactgggatcaggagaggctttgcc
tggaaacgtctcccaccaaacctgagacttcccaagacttcccaaacaaagc
aaactgctttcctgattggcattagtgaagagtccgtggaaggcacagcagt
aggaaaccaggcgctgatccttaaaatggcgaacatgtgcttcactcatcat
agcgcctgaatggaggacttttctatgacctggaacatttttttaggggtca
Vcan - subset 2
agcctgtgaatgaaccctcctcctcctctccctcctccttctcgctgagtct
ccctttctcacagctcagcagtgaatttccaccccgaaaactgcagtaagcc
ctacacatcccgatgatgtaggtgatgcttccctcaccatggtcaaactccg
tggatggcgatgtgttccacatcactgctcccagtaagttcaccttcgagga
aggcagcttggagaaatggctttgaccaatgcgattacggctggctgtcgga
cagatccactgcatgatctgtttgctgaaattttacccgagttaccagactc
aatctaaagaaggcacggaattgttagaaatcacatggaaacccgagaccta
catcccatgatggtaaaaccaccagatggtcagagtccatcacagagagcag
aagagtcttcaggagagggtgccattgaacaagcatcccaggaaacaatctt
caattggtgtagccaatgtggaggcacagccctttgagcatagcagtagtag
gtactccgtctcccagtgtggagatatcatcctcttttgagccaacaggatt
gggatttgtatacaggctttccaatgggagaagattttagtggtgacttcag
cctcagacaacatctaccccgtgcctgactcaaaaggacctgacagtactgt
ctcagggacaaaagacttttgaatcgctccacagttcttttgcaccagaaca
ctttagtgactgaatctggagcagctagaagtgtactcatggattcctcaac
ttcttgctggctatactcaagcaatatacaatgagtctgtgactcccaacga
agagcgaacctgtcattactgcagacgacatggagctaggaggtgccacaca
tccaaggacagtgctacaagtactttgctcatcgacgcacatgggatgctgc
gttggtttggattatgggactgccgtctggtcatttggggtggctgtactct
ccatgaatgctactttagcttagagggaatgactgtgctcacaagcatacat
Olig2 - subset 1
ccagcggaaccccgaaaggtgtggatgcttattacagaccgagccaacacca
gactcggacgccagcctggtgtctagtcgcccatcgtccccagaacccgatg
gcagcggtgtccagcgcctctctaccgggctccgggctgtcctcggtcggat
gggcctaggggattatggggagtcgaatatatgggaaccgaagcaatgggag
aacactccaagggtctgggaggcgccattgtacaaaacggccacaacgcgcg
tttccggtgtacaaagattgactccctgtctgggcttagacgagacgcagag
gccaggcactaagttagtagacgctggcgtgggtatcagaagcacttagggt
tttcctaacaaatctgtgaatgttccttttcagagcacaggagcaagcttta
gactggggacgctgttttttggtacctgggggcttgacaaaagaacaacatc
cccttcatgcgcgctccctggcgcgacctgcattacaacgtgggctttactg
Olig2 - subset 2
gaaggttgaaaaaagaaggatcattcgagagcttagatcatccctggggcca
cgaggggccatgggcgcgtcaggcgcgcatcccggggacaaactgggcggcg
tcggctatgggcgccggcaccttgccgcgcctcacctccgacgccaagtgag
tttgaagcgatggagagatgcgttcgttccagaacctggttgactctttggc
tactttcatccctggaacttcctgcctgcacccccaggaagtctaaaaacta
ctgcacttgacttctttcccccacttcaggcggggtaggagactcccaggaa
tgtggtctcagaagtgtggccttccctcctgttgtctctcctgttgatttgt
gacgcttaaaatagcacttgtggaatggaataatcccaaaagtcccgatatg
gctctttgttcacgtgactcccccctccgtctaagcccgctgttttctttct
cctgcctcctaaccttccacctcttccgcgctgcccctgcagagtgtatcta
Colec12
gttgttgagttactgactgtcttagtcagggtttctattcctgcacaaacat
ggtattcaggaggggacacagtgtaccaaatgtaaaaataactgggcactga
accttcagatcagatattctggatctccgtcaacaacttcaggagatcacag
attaccaccgtcaacaaaacactccaggcatataatggctatgtcacaaatc
ctcagctcattcacaggtcagatggacaacattaccactatctcacaggcca
agcaatctgaatgatgttaggaccacatgcacagacaccttgaccagacaca
gatgacctgacctccttgaataacacactagtcaacatccgcttggattcta
aaagccgaagaatgctcgtttttgattccatcacttctcaccagattgaatg
gctgtgtcaagttgacacaaaactagccagtacactggctctgtgtaaacag
agtgagagacactggtacgacttctccgggcggagcgtgtcctcagtcacca
acatctcaccagacttatgacaacaaactcactgctgtggaaagtgacctga
aaattaggggatcaagctgggaagaaagctctaagtaccaactctgagcttt
gctgtcaagttcagccaacttgaggaacgcttccaggtctttgagacagata
gtgaacatcattagcaacatcagctacacagcccatcacctgaggacactga
aacttatcagtggttatggaagagatgaaactggttgactccaagcacggtc
aagcttttctgtgaagacaaatcttcccatctcgttttcataaactcaagag
gaacagcaatggataaaaaagcataccgtggggagagaaagccattggatcg
ctcacagactcagaacaggaaagcgaatggaagtggctagacgggtcacctg
ccaggagaagactgtgctggcttgatttacgcaggacagtggaatgacttcc
aatgaaccaaccccagcatcagaggtcaacggatgtccgcctcactggaaga
Sst
AGCGGCTGAAGGAGACGCTACCGAAGCCGTCGCTGCTGCCTGAGGACCTGCG
TAGACTGACCCACCGCGCTCCAGCTTGGCTGCCTGAGGCAAGGAAGATGCTG
CTGCCGTCTCCAGTGCGCCCTGGCTGCGCTCTGCATCGTCCTGGCTTTGGGC
TGTCACCGGCGCGCCCTCGGACCCCAGACTCCGTCAGTTTCTGCAGAAGTCT
GGCGGCTGCCACCGGGAAACAGGAACTGGCCAAGTACTTCTTGGCAGAGCTG
GTCCGAGCCCAACCAGACAGAGAATGATGCCCTGGAGCCCGAGGATTTGCCC
GGCAGCTGAGCAGGACGAGATGAGGCTGGAGCTGCAGAGGTCTGCCAACTCG
CCCAGCAATGGCACCCCGGGAACGCAAAGCTGGCTGCAAGAACTTCTTCTGG
GACATTCACATCCTGTTAGCTTTAATATTGTTGTCCTAGCCAGACCTCTGAT
CTCTCCCCCAAACCCCATATCTCTTCCTTAACTCCTGGCCCCCGATGCTCAA
TGACCCTGCATTAGAAATTGAAGACTGTAAATACAAAATAAAATTATGGTGA
Pvalb
agaaggcgataggagcctttgctgctgcagactccttcgaccacaaaaagtt
cgcttctggccgctggagacaaggatggggacggcaagattggggttgaaga
ctttctttttagggcagtgggggtatagtagaaaaagtgagataagtcaaag
tctccactctggtggctgaaagctaagtggcgctgactgcttgggtccccca
cgccattcttctggaaatgctggagaaacaataaaggctgtaccaatcggac
caacgccccgatatctcctgcctgcttggtactgagtgctcatgtgggccac
cgttcaatctctgcacctttcccacaaggagatgggggtgatggatcgtcca
tccttcaggactagctagatcaaaggactccaatgacactctatcaattgct
tccagatggtgggcctgaagaaaaagaacccggatgaggtgaagaaggtgtt
tctccatccccaacgccccatctcagtccttctcgcggccctcctgagtttc
ttcccaacaggatctcccaccagcccagcttttctgtataggctccggcctc
ttctgaagggcttctcctcagatgccagagacttgtctgctaaagaaacaaa
cacctgtagggaggacccaggcctggcagggtgttggtttggcaagtttttt
ctcatccaagttgcaggatgtcgatgacagacgtgctcagcgctgaggacat
Pdgfra
gactctgccatcataccttgccgcaccacagatccggagactcaagtaacct
ttgctggatctattgagcttcacctatcaagttgctcgaggaatggaatttt
tgttgcctcttgcaacgcgtcagtagcatctcagcggcgtgtgcggtttgga
tggatggacaagagagtgactggccacagaagacgggctttgtgtttccagg
atcttgacttgggaacatcttcccattctagtcaacgtgggtaccacttccc
cccagtgctgggattacaggcatgcaccaccacactcagcagggatacattt
ttcaagaccagcgagtttaatgtttatgccttgaaagcaacgtcagaactga
acctgtgccgtctttaacaacgaggtcgttgacctgcagtggacttaccctg
gaagtgagaaacaaaggtatcaccatgctggaggagatcaaactcccatcca
accatttctgtccacgagaaaggcttcgtcgagattgagcccacctttggcc
ggacgagtgtccttcgccaaagtggaagagaccatcgcagttcgatgcctgg
gtgcttggtcggattttgggatccggtgcatttgggaaagtggtcgaaggta
gacatccagagatcgctgtacgatcggccagcctcctacaagaagaaatcca
gagcccgagaagagaccctccttctaccacctcagcgagatagtggagaacc
acttcggaagagagtgccatcgagacaggttccagtagttccaccttcatca
ttactttttctctcttgtctcagacgagaaagaactgcaaaccctgagacca
tggatgggagaacctgagcttgctcgcctcaaagtgtgtccgggaatgatgc
tgtcgctttgggccttgcatgacaccatgaagttggatgatacttctcagac
tgacatgttcccaacatggtggtgtggtaagtgtgtgagagcgacttactcc
gaagtgagctggcagcaccccatgtctgaagaagacgaccccaacgtggaaa
Ndnf
ctgcttctgtcacagaatgtggaaggcattcggcagtttcagttaagaggaa
ttatctgtccttaaaaccgtgctttttctgtaagttggcaccaaaatttagt
agctggttattcaagtctggatttgggaactcaatgggagacgaagaactgt
acgtgtgttctgcttaccttaagggaaagtacaagcgttatggcataccctc
ttagcgagccagtcgtccggcagtgccagctccacgggcgcgttcagtatcc
tgcttgtgttggaagtttgcagcgcccgccacaaagttgggacacttgggca
gataacaccccactgtcagtcacagtgacaccttgcgatgcacctttggagt
gaccccagagttgatgtgacctcctttggacgtaccacagtcactttggcct
atgagtacagcttatgtgggtgcctttgtcaggaccaaggaggaggcaaaac
gggaaaaagtttctacggtttgctccagtctcctctcaccaaaaggtcacgt
ctgaaaatactggcgaccaccaggcccagtaagcatgcattcccctctcttc
aagtcttacctgctggatgtttacgtcgtaggacatgggggacactctgtga
atgcttgcctaatgtagcatggagacttgtactcacgcacacctgtggtact
ttagattattacactgttcattttcccaagcagtactgtggtatattcaatt
tatttagtagctaggaggtaaatgttggctctctcgatctttactggcatca
taggcttgtttgagcatagaacaaggcaaacactatcaatctgataagcgat
gctgaagcaggtgagaaccttgattaggactttcatcagtcacaacacaatg
acatctgcaggctctaccaagggagcatggggacacttttatcctctacaga
cactgtgaaataccttctgacatgagaagttgccgtttgcaaaatcctgacc
aaacccttacattctatggctagagtgagaacaggcgcaatggttcctctta
Rorb
acctctctcctctttctctctcgctcccttcgtctctgcaactgaacagtga
tcagcaacctgaacaccgagaccggcggcacatacgccaacgggcacgtcat
agttagctcccgggataacaatgtctgagatcgatcgaattgcacagaacat
gaagactctgcattgtacccaactgagtattaatggtaggcatcaggggcca
acctgcccaagtccgaaggttattacagcatagattccggtcagccgtctcc
atgacctcacatctgtacccaacttgtttacctatagctctttcaacaacgg
ctgctgttctgatatccccagaccgagcctggctgatcgaaccaagaaaagt
cgccgttaagacaaaagcaatgtgttcatggggacttaaggaaaatgtcact
acacacacacacacacacacacacacacacacaccgctttgtagaaacttgg
ctgaagtctcctttaaacctcaaggatgacaatcactgcttgatgcagatgt
taggcaattgagcaaaacaaacgctgtgcctctgtactctgtagaaagaaag
gttagcagtagttcctaagcacacatctgaagggaaacttctgccgagtctc
atcttgcctcctcttgttggtattaaaaaccacatctagaagtctattgggt
aatgttctgaggtttaatgcttctgccgtagctccagcctacagtgcaaggt
ttagcatgcacaccactgtggcggcaggccgatgttgcattgccacaagtat
cctcctggagtcaacctctgatttttcgggagctgaattagtctattaccat
attcacattgtggatccgctaacaggcacagatgtcatgtgaaaacgcacat
ttaagtcccatttggagacatgtcagtacaccatggaagaactccatcagct
tcttacttctgaagtcaggttgcttggaagtggttttagtgagaatgtgtcg
gtgctgcggtctgcaaatgaaggggacgagaactctcagagtcatggaatgc
Grin3a - subset 1
gggcgaaatgatggagctggacttggtcagttctgtcctgcacatcccagtg
gaccatgaacaactggtacaattttagcttgttgctatgccaggaagactgg
gcaggtccagctggaaaacattaggaacagcacacccacaatggtgatgttt
gaggacagaaggcctgcccttagggctcattgctcatggaaaaaccacacag
agccaacaccactttcagaggtctcagtggttccatcaaagtaaagggatcc
ccctatgactaatgactcttccatactggatagcctgtttagcagcctacat
tggtgatctcctgagtggaacagccaacatggcagtcacttctttcagcatc
gtacatgagaaggtacaatgtaccagccacccctgatggagtgcagtacctg
atctgagctcatcagtcagtacaagtctcatgggtttatggatgtgcttcat
attcggtctctccatcctgacaaccattggtgaacacatagtgtacagactg
agagcttgaggagtatcaaaggacgaaccggacttgtgaatcctaggctgtg
ctggtgccacaaaagtatttctgctttttagccctttctctgcacctcaaca
ctagtctgattatcctcctggttccatttaaggccctcagagatcaatgcaa
ctagataatcatctgaggctatcattatagtgctgatgtccaagacttaacc
accagggttccatttggaagtataccttgtttatcagtcagtgttgcttagg
taatcagaacacttgagcaaggagttaaatggaggagtaaacctgggagtgc
gcttcacagattcaacatttcactgagggaagccctgaaaacaggacaaaga
agagcagagaaccagtgcacgctcttaagagaaactacttggccaaactggc
atttcacgaaagggagagtccttctaaacctatattctgctccaccgcaact
tgaggtaactcctcagtgttgggtccattacagccttggagcaaagttgacc
Grin3a - subset 2
cagcatagtgcgccacgagtttccgcgggagagtcagaatcccctgcaccta
tatcaccgacttcctactccttacagagaataactccaagttccacctcgag
atcacctcctgatcttcactgggttttaggagactcacagaatgtggaggag
tgtctttgagtactatgttcaggatgccatggagttggttgcaagagctgta
gggaaagccaatgtggactcgcctgggtagctggcaagggggaaggattgtc
tgtaggggatggaaagtatggagcttggaaaaatggtcactggactgggctg
catcttcctcactctgtatgaatggaagagcccctttggtatgactcctaaa
cattgaaggctatggcattggtctccctcccaactctccgttgacctctaac
tttgcaaatgggcatcaagcatttctctggactcttcgtgctgctgtgcata
agactccctcaatgtagctcggaactccgtgatgcaggaactctccgagttg
gggtagaaatctttccaacagtaggaacctagagttagtcaggagtaaagtc
agcctcccctgactaaccttgagtaggaacatgctgatgggacaccaacaaa
acgaagaaaagaaacatgagctctctagacttcctgtatgttcccaactgtt
tctccttttacttcagcacccagctactgactggtttccatatccccaccct
atcactaaaaggagcatcagtggcccaattcctcttactttgggacacactg
gaaagctcaagaaacactcaaggggaggcaggggggctttaaaaacagactt
gtgtacctcaattcacacgacagcgacagccatgctcctgccgtacatggac
atttcacgaaagggagagtccttctaaacctatattctgctccaccgcaact
catgaattgggtaagctggtttgtttgactaggaaacggttccacagagtat
actgcaccgctgtcttgtgagcatggcgtgaacaggctgttttgctccagcc
F3
ggaggagccgccatttacaaacgccccaaagtttttaccttaccgagacaca
acgaactgaaacggtacaaactggttaacactacagcgccttttgcacaaat
cacagacgagatcgtgaaggatgtgacctgggcctatgaagcaaaggtcctc
tgtcccacggaggaactcagttcatggagacggagaccaacttgtgattcat
ggttgtaaaagactcacttacattagtcagaaagaatggtacattcctcacc
acagaaagggaagaacaccccgtcgcgcttggcatagaggaaaggctgaagc
tgcaacatggagcgtggagcctgccgatcctagctcagagaggctgccttca
gtggacagatgcctttcatataacctgggtgggcttttggaaaatctttgag
aactgacaatgatggggtttaaacatttgacagccaactctatttttatacg
ggagtggcaacccaaacccaccaactatacctacactgtacagataagtgat
gcctgttactccagctaacgctttgattccaacactagcatttgtcacgtta
tttagattgtatggtctacactcaggaagacactaggtcacccaggcaaagc
gttgatttcataggctgtagaacagtaaagtgggaactgggcggacttttct
atctagaaactggaaaaacaagtgcttctcgaccacagacaccgagtgcgac
ccttggacagccagtaattcagcagtttgaacaagatggtagaaaactgaac
ggaagaaggagtaagctactgcttttttgtacaagctatgattttctccagg
aactaaccaaaatagcccaggaagcagtacagtgtgcaccgagcaatggaag
ctttatcatcctcctgtccatatctctgtgcaagcgcagaaagaaccgagcg
ctaacgctcacactgcctgcacggcactgttgcggagagctctgatgggaac
cagtcgtacttttataaagcggtatttgggtgttttttccctcgaataggta
Flt1 - subset 1
gctcaccatggtcagctgctgggacaccgcggtcttgccttacgcgctgctc
gtgcagaggggaggcagcccactcatggtctctgcccacgaccgtgagccag
tacccctgatgggcaaagaataacatgggacagtaggagaggctttataata
gcacctgtaccagacaaactatctgacccatcggcagaccaatacaatccta
ccgagacaaggggctctacacctgtcgcgtgaagagtgggtcctcgttccag
agatgtgacaaccgaggatgcaggggactatacgatcttgctgggcataaag
cagcagacaagtcctcacttgcaccgtgtatggcatccctcggccaacaatc
gaaactgtcctgtgtggtcaataaattcctgtacagagacattacctggatt
ggccaccactcaagattactccatcactctgaaccttgtcatcaagaacgtg
cttttggctccttctaactctcttcatcagaaaactgaagcggtcttcttcc
caagatcttgacccacatcggccatcatctgaatgtggttaacctcctggga
cttccctgaagaccgaagcgtgagcgatgtggaaggagacgaggattacagt
ggaaggcatgcggatgagaaccccggagtatgccacacctgaaatctaccaa
ttacatccccctcaatgccatactgactagaaacagtggcttcacatactcg
ggaaagaatcaaaacctttgaggagctttcaccgaactccacctccatgttt
ggagtcctgctgttctccacccccagactacaactccgtggtgttgtactcc
catcatcagttcctctagtgagatgcattgaggtcatacccaagcttgcagg
ataactggggcgagttaagagtcatggtctagaaaaggggtttctctgtacc
gacgatggcaacagggtagacatgggaagacagggtagaaaagggtgcccgc
ctcatccagatatccagcaattggggggtgggggaagaccatagatggtcct
Flt1 - subset 2
gtgtctgcttctcacaggatatggctcagggtcgaagttaaaagtgcctgaa
ggacaaaaggctgagcatcactcccccatcggcctgtgggagggataacagg
aaatgcaacgtacaaagagataggactgctgaactgcgaagccaccgtcaac
cctcaactgcaccgccaccacggagctcaatacgagggtgcaaatgagctgg
gaaagtgaaggccttcccctccccagaaatcgtatggttaaaagatggctcg
gatctacgaaaagtccgtgtcctcgcttccaagcccacctctctatccgctg
aattgagagcatctctcagcgcatgacggtcatagaaggaacaaataagacg
gctacggacagttaacaacagaaccatgcaccatagtatcagcaagcaaaaa
caagtcaaacctggagctgatcacgctcacgtgcacatgcgtggctgcgacc
gagactgaaactaggcaaatcgctcggaagaggggcttttgggaaagtcgtt
aaacctgtccaactacctcaagagcaaacgtgacttattctgtctcaacaag
cctggcccgggatatttataagaaccctgattatgtgaggagaggagatact
tgtggagaaacttggtgacctgcttcaagccaacgtccaacaggatgggaaa
ccccaccttctctgaggaccttttcaaggacggctttgcagatccacatttt
ctccagctgtggccacatcaggcccgtgcaggacgatgaatctgagctggga
cagtgacttctcactcctggcctccgctgtttcgggcccccttccaagaggt
tgaccttcgcatactgctcacggggagttaagtggtccagtttggcctagta
catggatttcaccatcccaaggcagtctgagaggagctaaagagtatcagcc
acagctgggcagacgatgaatagctgctttgggagagcagagcatgctagcc
ctgcattagcctgagatggactgtcagggggcagtgctgttcaaagcctgtt
