## Supplementary material for "Compressed sensing for imaging transcriptomics": TableS5

### Sheet: TableS2
Tissue	Round	Composition or gene
tissue1	round1	Composite_0
tissue1	round1	Composite_2
tissue1	round1	Composite_7
tissue1	round2	Composite_1
tissue1	round2	Composite_6
tissue1	round2	Composite_3
tissue1	round3	Composite_8
tissue1	round3	Composite_9
tissue1	round3	Composite_5
tissue1	round4	Composite_4
tissue1	round4	Olig1
tissue1	round4	F3
tissue1	round5	Hmha1
tissue1	round5	Id3
tissue1	round5	Mog
tissue1	round6	blank_0
tissue1	round6	blank_1
tissue1	round6	blank_2
tissue2	round1	Composite_0
tissue2	round1	Composite_2
tissue2	round1	Composite_7
tissue2	round2	Composite_1
tissue2	round2	Composite_6
tissue2	round2	Composite_3
tissue2	round3	Composite_8
tissue2	round3	Composite_9
tissue2	round3	Composite_5
tissue2	round4	Id1
tissue2	round4	Sst
tissue2	round4	Composite_4
tissue2	round5	Ly86
tissue2	round5	Ndnf
tissue2	round5	Olig2
tissue2	round6	blank_0
tissue2	round6	blank_1
tissue2	round6	blank_2
tissue3	round1	Composite_0
tissue3	round1	Composite_2
tissue3	round1	Composite_7
tissue3	round2	Composite_1
tissue3	round2	Composite_6
tissue3	round2	Composite_3
tissue3	round3	Composite_8
tissue3	round3	Composite_9
tissue3	round3	Composite_5
tissue3	round4	Rgs12
tissue3	round4	Colec12
tissue3	round4	Composite_4
tissue3	round5	Paqr8
tissue3	round5	Pdgfra
tissue3	round5	Parm1
tissue3	round6	blank_0
tissue3	round6	blank_1
tissue3	round6	blank_2
tissue4	round1	Composite_0
tissue4	round1	Composite_2
tissue4	round1	Composite_7
tissue4	round2	Composite_1
tissue4	round2	Composite_6
tissue4	round2	Composite_3
tissue4	round3	Composite_8
tissue4	round3	Composite_9
tissue4	round3	Composite_5
tissue4	round4	Composite_4
tissue4	round4	Csf1r
tissue4	round4	Ctss
tissue4	round5	Pdgfd
tissue4	round5	Prex2
tissue4	round5	Pvalb
tissue4	round6	blank_0
tissue4	round6	blank_1
tissue4	round6	blank_2
tissue5	round1	Composite_0
tissue5	round1	Composite_2
tissue5	round1	Composite_7
tissue5	round2	Composite_1
tissue5	round2	Composite_6
tissue5	round2	Composite_3
tissue5	round3	Composite_8
tissue5	round3	Composite_9
tissue5	round3	Composite_5
tissue5	round4	Cux2
tissue5	round4	Fgf13
tissue5	round4	Composite_4
tissue5	round5	Slc17a7
tissue5	round5	Rorb
tissue5	round5	Sulf1
tissue5	round6	blank_0
tissue5	round6	blank_1
tissue5	round6	blank_2
tissue6	round1	Composite_0
tissue6	round1	Composite_2
tissue6	round1	Composite_7
tissue6	round2	Composite_1
tissue6	round2	Composite_6
tissue6	round2	Composite_3
tissue6	round3	Composite_8
tissue6	round3	Composite_9
tissue6	round3	Composite_5
tissue6	round4	Deptor
tissue6	round4	Foxp2
tissue6	round4	Composite_4
tissue6	round5	Stard8
tissue6	round5	Tle4
tissue6	round5	Vcan
tissue6	round6	blank_0
tissue6	round6	blank_1
tissue6	round6	blank_2
tissue7	round1	Composite_0
tissue7	round1	Composite_2
tissue7	round1	Composite_7
tissue7	round2	Composite_1
tissue7	round2	Composite_6
tissue7	round2	Composite_3
tissue7	round3	Composite_8
tissue7	round3	Composite_9
tissue7	round3	Composite_5
tissue7	round4	Composite_4
tissue7	round4	Gad1
tissue7	round4	Flt1
tissue7	round5	Vip
tissue7	round5	Xdh
tissue7	round5	Vtn
tissue7	round6	blank_0
tissue7	round6	blank_1
tissue7	round6	blank_2
tissue8	round1	Composite_0
tissue8	round1	Composite_2
tissue8	round1	Composite_7
tissue8	round2	Composite_1
tissue8	round2	Composite_6
tissue8	round2	Composite_3
tissue8	round3	Composite_8
tissue8	round3	Composite_9
tissue8	round3	Composite_5
tissue8	round4	Gja1
tissue8	round4	Grin3a
tissue8	round4	Composite_4
tissue8	round6	blank_0
tissue8	round6	blank_1
tissue8	round6	blank_2
tissue9	round1	Composite_0
tissue9	round1	Foxp2
tissue9	round1	Ctss
tissue9	round2	Id1
tissue9	round2	Vtn
tissue9	round2	Deptor
tissue9	round3	Rgs12
tissue9	round3	Xdh
tissue9	round3	Id3
tissue9	round4	Sulf1
tissue9	round6	blank_0
tissue9	round6	blank_1
tissue9	round6	blank_2
tissue10	round1	Composite_1
tissue10	round1	Gja1
tissue10	round2	Id1
tissue10	round2	Gad1
tissue10	round2	Ctss
tissue10	round3	Rgs12
tissue10	round3	Vip
tissue10	round3	Slc17a7
tissue10	round4	Stard8
tissue10	round4	Paqr8
tissue10	round4	Cux2
tissue10	round5	Mog
tissue10	round6	blank_0
tissue10	round6	blank_1
tissue10	round6	blank_2
tissue11	round1	Foxp2
tissue11	round1	Composite_2
tissue11	round1	Vcan
tissue11	round2	Colec12
tissue11	round2	Olig1
tissue11	round2	Prex2
tissue11	round3	Csf1r
tissue11	round3	Sst
tissue11	round3	Olig2
tissue11	round4	Stard8
tissue11	round4	Cux2
tissue11	round4	Pvalb
tissue11	round5	Ly86
tissue11	round6	blank_0
tissue11	round6	blank_1
tissue11	round6	blank_2
tissue12	round1	Gja1
tissue12	round1	Composite_3
tissue12	round2	Vtn
tissue12	round2	Colec12
tissue12	round2	F3
tissue12	round3	Tle4
tissue12	round3	Grin3a
tissue12	round3	Pdgfd
tissue12	round4	Cux2
tissue12	round4	Flt1
tissue12	round6	blank_0
tissue12	round6	blank_1
tissue12	round6	blank_2
tissue13	round1	Composite_4
tissue13	round1	Foxp2
tissue13	round1	Flt1
tissue13	round2	Colec12
tissue13	round2	Pdgfra
tissue13	round2	Mog
tissue13	round3	Deptor
tissue13	round3	Csf1r
tissue13	round3	Pdgfd
tissue13	round6	blank_0
tissue13	round6	blank_1
tissue13	round6	blank_2
tissue14	round1	Flt1
tissue14	round1	Olig2
tissue14	round1	Composite_5
tissue14	round2	Mog
tissue14	round2	Prex2
tissue14	round2	F3
tissue14	round3	Vtn
tissue14	round3	Grin3a
tissue14	round3	Parm1
tissue14	round4	Paqr8
tissue14	round4	Pvalb
tissue14	round4	Ndnf
tissue14	round5	Id3
tissue14	round5	Sulf1
tissue14	round6	blank_0
tissue14	round6	blank_1
tissue14	round6	blank_2
tissue15	round1	Gad1
tissue15	round1	Composite_6
tissue15	round2	Xdh
tissue15	round2	Sst
tissue15	round2	Pvalb
tissue15	round3	Fgf13
tissue15	round3	Rorb
tissue15	round3	Ndnf
tissue15	round4	Id3
tissue15	round4	Paqr8
tissue15	round4	Pdgfra
tissue15	round6	blank_0
tissue15	round6	blank_1
tissue15	round6	blank_2
tissue16	round1	Ctss
tissue16	round1	Vcan
tissue16	round1	Composite_7
tissue16	round2	Hmha1
tissue16	round2	Olig2
tissue16	round2	F3
tissue16	round3	Slc17a7
tissue16	round3	Fgf13
tissue16	round3	Parm1
tissue16	round4	Rorb
tissue16	round6	blank_0
tissue16	round6	blank_1
tissue16	round6	blank_2
