## Supplementary material for "Compressed sensing for imaging transcriptomics": TableS6

### Sheet: TableS3
Gene with inaccurate recovery (A)	Co-measured gene (B)	Co-expression correlation (scRNA-Seq)	Fraction of measurements containing A that also contain B
Cux2	Stard8	0.0483644	0.666667
Hmha1	Slc17a7	-0.0240915	1
Ndnf	Paqr8	-0.00514162	1
Olig1	Sst	0.00965496	1
Paqr8	Pvalb	-0.0119961	0.666667
Prex2	Pvalb	-0.0259151	1
Rorb	Fgf13	0.0554244	1
Stard8	Cux2	0.0483644	1
