## Supplementary material for "Compressed sensing for imaging transcriptomics": TableS7

### Sheet: Sheet1
Gene	Cell type
Gja1	Specific: Astrocytes
F3	Specific: Astrocytes
Fgfr3	Specific: Astrocytes
Flt1	Specific: Endothelial
Ctss	Specific: Microglia
Csf1r	Specific: Microglia
Tyrobp	Specific: Microglia
Fa2h	Specific: Oligodendrocyte
Vcan	Specific: Oligodendrocyte
Olig2	Specific: Oligodendrocyte
Pdgfra	Specific: OPC (+ interneuron subtypes)
Mog	Specific: OPC
Vtn	Specific: SMC marker
Gad1	Pan-inhibitory
Slc17a7	Pan-excitatory
Vip	Vip interneurons
Parm1	Vip interneurons
Sst	Sst interneurons
Grin3a	Sst interneurons
Pvalb	PVALB+ interneurons
Ndnf	CR cells / inh types
Fgf13	Specific: Astrocytes
Rorb	Middle layers
Deptor	L5 IT marker
Foxp2	Deep layers
Tle4	L6a/b
Rgs12	L6b
Pdgfd	Non-neural - Glia
Cux2	Upper layers
Fos	IEG - multiple cell types
Egr1	IEG - multiple cell types (late in OPCs)
Prox1	CGE-derived interneurons
Sv2c	Lamp5+ interneurons
Calb1	Canonical marker, specific to a few types
Egr4	IEG - Neurons
Klf4	IEG - Endo/SM
Pou3f1	IEG - OPCs (late)
