## Supplementary material for "Compressed sensing for imaging transcriptomics": TableS8

### Sheet: summary.segmentation
Overall correlation	Average gene correlation
0.813068	0.497857
Gene	Tissue	Correlation across segmented cells	Expression level in ON cells	Relative abundance in scRNA
Csf1r	tissue1	0.674303	1093.07	0.0113882
F3	tissue1	0.563003	317.626	0.11362
Ndnf	tissue1	0.258466	576.319	0.0631397
Vtn	tissue1	0.578747	3052.13	0.026721
Foxp2	tissue2	0.446417	116.223	0.154691
Ndnf	tissue2	0.351843	576.319	0.0631397
Vip	tissue2	0.908934	10348.4	0.248667
Calb1	tissue3	0.745533	969.543	0.493677
Ctss	tissue3	0.566081	1662.61	0.0151493
F3	tissue3	0.62527	317.626	0.11362
Pou3f1	tissue3	0.141342	54.7562	0.236558
Fa2h	tissue4	0.63429	270.479	0.0129346
Pdgfd	tissue4	0.0810464	236.833	0.00760088
Tle4	tissue4	0.469125	94.1537	0.606419
Vcan	tissue4	0.20374	50.1915	0.0850643
Egr1	tissue5	0.864869	439.599	0.747716
Flt1	tissue5	0.291515	843.98	0.01186
Fos	tissue5	0.669169	227.582	0.529309
Parm1	tissue5	0.563574	123.342	0.366336
Calb1	tissue6	0.6219	969.543	0.493677
Egr1	tissue6	0.881398	439.599	0.747716
Sst	tissue6	0.928953	5315.14	0.21019
Sv2c	tissue6	0.519229	25.8024	0.133644
Fgf13	tissue7	0.534287	182.177	0.814159
Klf4	tissue7	0.218655	103.354	0.0194871
Cux2	tissue8	0.741119	30.6689	0.40514
Pvalb	tissue8	0.867057	639.612	0.136501
Sv2c	tissue8	0.637965	25.8024	0.133644
Tyrobp	tissue8	0.222898	859.079	0.0114144
Fgfr3	tissue9	0.309827	121.841	0.0600076
Gja1	tissue9	0.252377	810.579	0.0327886
Slc17a7	tissue9	0.975394	623.689	0.694405
Tle4	tissue9	0.476726	94.1537	0.606419
Deptor	tissue10	0.252928	90.9604	0.430196
Egr4	tissue10	0.384766	73.7668	0.509429
Gad1	tissue10	0.803468	2258.66	0.396163
Olig2	tissue10	0.137969	219.793	0.0125414
Grin3a	tissue11	0.561369	127.75	0.306892
Mog	tissue11	0.75087	958.863	0.0173772
Rgs12	tissue11	0.197789	165.48	0.240594
Rorb	tissue11	0.552689	133.047	0.269831
Fos	tissue12	0.466549	227.582	0.529309
Pdgfd	tissue12	0.0984097	236.833	0.00760088
Pdgfra	tissue12	0.235484	297.999	0.0174034
Pou3f1	tissue12	0.136228	54.7562	0.236558
			0.415204	0.444036
